# Honoring the Afro-Colombian musical culture with the naming of *Epipedobates currulao* sp. nov. (Anura, Dendrobatidae), a frog from the Pacific rainforests

**DOI:** 10.1101/2024.03.23.586415

**Authors:** Mileidy Betancourth-Cundar, Juan Camilo Ríos-Orjuela, Andrew J. Crawford, David C. Cannatella, Rebecca D. Tarvin

**Affiliations:** Departamento de Ciencias Biológicas, Universidad de los Andes, Bogotá, 111711, Colombia; Department of Biology, Stanford University, Palo Alto, CA, 94305, USA; Grupo de Morfología y Ecología Evolutiva, Instituto de Ciencias Naturales, Universidad Nacional de Colombia, Sede Bogotá, 7495, Colombia; Museo de Historia Natural C.J. Marinkelle, Universidad de los Andes, Bogotá, 111711, Colombia; Department of Integrative Biology and Biodiversity Center, University of Texas, Austin, TX 78712, USA; Museum of Vertebrate Zoology and Department of Integrative Biology, University of California, Berkeley, Berkeley, CA 94720, USA

**Keywords:** bioacoustics, Chocó, music, megadiverse, poison frogs, new species, alpha taxonomy, DNA barcoding

## Abstract

The number of amphibian species described yearly shows no signs of slowing down, especially in tropical regions, implying that the biodiversity of amphibians remains woefully underestimated. We describe a new species of poison frog from the Pacific lowlands of southwestern Colombia: *Epipedobates currulao* sp. nov., named for the Pacific music and dance genre known as *bambuco viejo* or *currulao*. This species inhabits lowland forests from 0–260 m a.s.l. This taxon differs from congeners by having a combination of bright yellow blotches in the dorsal anterior region of the thigh and upper arm, homogenous dark-brown dorsal coloration, and advertisement calls of long duration and many pulses. We also describe the courtship call of *E. currulao*, which is lower in frequency and shorter in duration than its advertisement call. Molecular phylogenetic analyses confirm the monophyly of the populations sampled and its position as the sister species of *Epipedobates narinensis*, which occurs in southwestern Colombia. Among species of *Epipedobates*, the new species has been previously confused with *E. boulengeri*, but we find that the two species are allopatric and represent two divergent clades (1.77% divergent for *12S–16S* and 5.39% for *CYTB*). These species can be distinguished by the presence of a bright yellow blotch on the dorsal anterior region of the thigh and on the upper arm of *E. currulao*, blotches that are either more white than yellow or absent in *E. boulengeri*. In addition, the advertisement calls are distinct, with *E. currulao* having a single but long call in each call series while *E. boulengeri* has 2–6 calls in a series with each call being much shorter in length. *Epipedobates currulao* is the most northern species of *Epipedobates*, which extends southwards along the western edge of the Andes. Known as the Chocó, this biogeographic region has been largely converted to agriculture in Ecuador and is experiencing widespread transformation in Colombia, which may endanger *E. currulao* and biodiversity in the region. A Spanish translation of the main text is available in the Supplementary Materials.

**Resumen:** El número de especies de anfibios descritas cada año continúa aumentando, especialmente en las regiones tropicales, lo que implica que la biodiversidad de anfibios sigue siendo subestimada. Describimos una nueva especie de rana venenosa de las tierras bajas del Pacífico del suroccidente de Colombia: *Epipedobates currulao* sp. nov., nombrada así por el género de música y danza del Pacífico conocido como *bambuco viejo* o *currulao*. Las ranas de esta especie habitan en bosques de tierras bajas desde el nivel del mar hasta los 260 m. Este taxón se diferencia de sus congéneres por tener una combinación de manchas amarillas brillantes en la región dorsal anterior del muslo y los brazos, una coloración dorsal homogénea marrón oscuro y cantos de advertencia más largos y en consecuencia con mayor número de pulsos. También describimos la llamada de cortejo de *E. currulao,* con menor frecuencia pico y duración que la llamada de advertencia. Los análisis filogenéticos confirman la monofilia de la especie y su posición como hermana de *Epipedobates narinensis*, la cual se distribuye en el suroccidente de Colombia. Entre las especies de Epipedobates, la nueva especie ha sido previamente asignada a *E. boulengeri,* pero las dos especies son alopátricas y representan dos clados filogenéticamente divergentes (1.77% divergentes para *12S–16S* y 5.39% para *CYTB*). Estas especies se pueden distinguir fenotípicamente por la presencia de una mancha amarilla brillante en la región dorsal anterior del muslo y en la parte superior del brazo en *E. currulao*, que son más blancas que amarillas o están ausentes en *E. boulengeri.* Además, los cantos de advertencia son distintos, *E. currulao* tiene una única y larga llamada en una serie de llamadas, mientras que *E. boulengeri* tiene de 2 a 6 llamadas por serie, siendo cada llamada mucho más corta. *Epipedobates currulao* es la especie distribuida más al norte del género *Epipedobates*, el cual se extiende hacia el sur a lo largo del flanco occidental de la cordillera de los Andes. Esta región conocida como el Chocó biogeográfico, ha sido fuertemente transformada por agricultura en Ecuador y está experimentando una transformación generalizada de sus bosques en Colombia, lo cual pone en peligro a *E. currulao* y toda su biodiversidad en un futuro cercano. Una traducción al español del texto principal está disponible en el material suplementario.
