## Supplementary material for "Honoring the Afro-Colombian musical culture with the naming of *Epipedobates currulao* sp. nov. (Anura, Dendrobatidae), a frog from the Pacific rainforests": S1_Sup_Material_Especimenes.xlsx

### Sheet: Supl. 1
Museum Number	Field Number	Species	Latitude	Longitude	Locality Name	Canton	Department/Province	Country	Observations	Specimen examined for Table 3	12S-16S	CYTB	CR	BMP2	H3	KV1.3
ANDES:A:5254	MBC753	Epipedobates currulao sp. nov.	3.945249	-77.365026	Ladrilleros	Buenaventura	Valle del Cauca	Colombia	Paratype	Yes	--	--	--	--	--	--
ANDES:A:5255	MBC754	Epipedobates currulao sp. nov.	3.945221	-77.364993	Ladrilleros	Buenaventura	Valle del Cauca	Colombia	Holotype	Yes	--	--	--	--	--	--
ANDES:A:5256	AJC07731	Epipedobates currulao sp. nov.	3.945221	-77.364993	Ladrilleros	Buenaventura	Valle del Cauca	Colombia	Paratype	Yes	--	--	--	--	--	--
ANDES:A:5257	AJC07733	Epipedobates currulao sp. nov.	3.945351	-77.364981	Ladrilleros	Buenaventura	Valle del Cauca	Colombia	Paratype	Yes	--	--	--	--	--	--
ANDES:A:5258	AJC07734	Epipedobates currulao sp. nov.	3.945398	-77.365027	Ladrilleros	Buenaventura	Valle del Cauca	Colombia	Paratype	Yes	--	--	--	--	--	--
ANDES:A:5260	AJC07735	Epipedobates currulao sp. nov.	3.945372	-77.365027	Ladrilleros	Buenaventura	Valle del Cauca	Colombia	Paratype	Yes	--	--	--	--	--	--
ANDES:A:5261	AJC07736	Epipedobates currulao sp. nov.	3.945354	-77.365004	Ladrilleros	Buenaventura	Valle del Cauca	Colombia	Paratype	Yes	--	--	--	--	--	--
ANDES:A:5262	AJC07737	Epipedobates currulao sp. nov.	3.945491	-77.364987	Ladrilleros	Buenaventura	Valle del Cauca	Colombia	Paratype	Yes	--	--	--	--	--	--
ANDES:A:5263	AJC07738	Epipedobates currulao sp. nov.	3.945402	-77.365007	Ladrilleros	Buenaventura	Valle del Cauca	Colombia	Paratype	Yes	--	--	--	--	--	--
ANDES:A:5264	AJC07739	Epipedobates currulao sp. nov.	3.945374	-77.364948	Ladrilleros	Buenaventura	Valle del Cauca	Colombia	Paratype	Yes	--	--	--	--	--	--
ANDES:A:5265	AJC07741	Epipedobates currulao sp. nov.	3.945374	-77.364948	Ladrilleros	Buenaventura	Valle del Cauca	Colombia	Paratype	Yes	--	--	--	--	--	--
MVZ:Herp:295432	RDT0934	Epipedobates currulao sp. nov.	3.945359	-77.364903	Ladrilleros	Buenaventura	Valle del Cauca	Colombia	Paratype	Yes	OR789880	OR789875		--	--	--
MVZ:Herp:295433	AJC07740	Epipedobates currulao sp. nov.	3.945374	-77.364948	Ladrilleros	Buenaventura	Valle del Cauca	Colombia	Paratype	Yes	OR789881	OR789876		--	--	--
MVZ:Herp:295434	AJC07742	Epipedobates currulao sp. nov.	3.945359	-77.364903	Ladrilleros	Buenaventura	Valle del Cauca	Colombia	Paratype	Yes	OR789882	OR789877		--	--	--
MVZ:Herp:295435	AJC07743	Epipedobates currulao sp. nov.	3.945359	-77.364903	Ladrilleros	Buenaventura	Valle del Cauca	Colombia	Paratype	Yes	OR789883	OR789878		--	--	--
MVZ:Herp:295436	AJC07744	Epipedobates currulao sp. nov.	3.945359	-77.364903	Ladrilleros	Buenaventura	Valle del Cauca	Colombia	Paratype	Yes	OR789884	OR789879		--	--	--
ANDES:A:5259	RDT0935	Epipedobates currulao sp. nov.	3.945359	-77.364903	Ladrilleros	Buenaventura	Valle del Cauca	Colombia	Paratype	Yes		--	--	--	--	--
ANDES:A:2455	RDT0147	Epipedobates currulao sp. nov.	3.985064	-77.376723	La Barra	Buenaventura	Valle del Cauca	Colombia	skinless specimen	Yes	OR489010	OR179789	OR734702	OR179834	OR179851	--
ANDES:A:2458	RDT0150	Epipedobates currulao sp. nov.	3.951119	-77.358169	Ladrilleros	Buenaventura	Valle del Cauca	Colombia	skinless specimen	Yes	--	--	--	--	--	--
ANDES:A:2459	RDT0151	Epipedobates currulao sp. nov.	3.950958	-77.358312	Ladrilleros	Buenaventura	Valle del Cauca	Colombia	skinless specimen	Yes	--	--	--	--	--	--
ANDES:A:2460	RDT0152	Epipedobates currulao sp. nov.	3.950882	-77.358293	Ladrilleros	Buenaventura	Valle del Cauca	Colombia	skinless specimen	Yes	OR489011	OR179790	OR734703	OR179835	OR179875	--
ANDES:A:2461	RDT0153	Epipedobates currulao sp. nov.	3.950888	-77.358308	Ladrilleros	Buenaventura	Valle del Cauca	Colombia	skinless specimen	Yes	--	--	--	--	--	--
ANDES:A:2462	RDT0154	Epipedobates currulao sp. nov.	3.950888	-77.358308	Ladrilleros	Buenaventura	Valle del Cauca	Colombia	skinless specimen	Yes	--	--	--	--	--	--
ANDES:A:2463	RDT0155	Epipedobates currulao sp. nov.	3.9449	-77.364377	Ladrilleros	Buenaventura	Valle del Cauca	Colombia	skinless specimen	Yes	--	--	--	--	--	--
ANDES:A:2464	RDT0156	Epipedobates currulao sp. nov.	3.9449	-77.364377	Ladrilleros	Buenaventura	Valle del Cauca	Colombia		Yes	OR489012	OR179791	OR734704	OR179836	OR179880	--
ANDES:A:2465	RDT0157	Epipedobates currulao sp. nov.	3.9449	-77.364377	Ladrilleros	Buenaventura	Valle del Cauca	Colombia	skinless specimen	Yes	--	--	--	--	--	--
ANDES:A:3690	RDT0201	Epipedobates currulao sp. nov.	3.841954	-77.198718	Pianguita	Buenventura	Valle del Cauca	Colombia	skinless specimen	Yes	--	--	--	--	--	--
ANDES:A:3691	RDT0202	Epipedobates currulao sp. nov.	3.841954	-77.198718	Pianguita	Buenventura	Valle del Cauca	Colombia		Yes
ANDES:A:3692	RDT0203	Epipedobates currulao sp. nov.	3.84165	-77.198881	Pianguita	Buenventura	Valle del Cauca	Colombia	skinless specimen	Yes	--	--	--	--	--	--
ANDES:A:3693	RDT0204	Epipedobates currulao sp. nov.	3.842095	-77.199024	Pianguita	Buenventura	Valle del Cauca	Colombia	skinless specimen	Yes	--	--	--	--	--	--
ANDES:A:3694	RDT0205	Epipedobates currulao sp. nov.	3.84226	-77.1987	Pianguita	Buenventura	Valle del Cauca	Colombia	skinless specimen	Yes	--	--	--	--	--	--
ANDES:A:3713	RDT0224	Epipedobates currulao sp. nov.	3.611528	-76.885194	Anchicayá	Dagua	Valle del Cauca	Colombia	skinless specimen	Yes	--	--	--	--	--	--
ANDES:A:3714	RDT0225	Epipedobates currulao sp. nov.	3.611528	-76.885194	Anchicayá	Dagua	Valle del Cauca	Colombia	skinless specimen	Yes	--	--	--	--	--	--
ANDES:A:3715	RDT0226	Epipedobates currulao sp. nov.	3.61175	-76.885444	Anchicayá	Dagua	Valle del Cauca	Colombia	skinless specimen	Yes	--	--	--	--	--	--
ANDES:A:3716	RDT0227	Epipedobates currulao sp. nov.	3.61175	-76.885444	Anchicayá	Dagua	Valle del Cauca	Colombia	skinless specimen	Yes	--	--	--	--	--	--
ANDES:A:3717	RDT0228	Epipedobates currulao sp. nov.	3.61175	-76.885444	Anchicayá	Dagua	Valle del Cauca	Colombia	skinless specimen	Yes	--	--	--	--	--	--
ANDES:A:3718	RDT0229	Epipedobates currulao sp. nov.	3.611528	-76.885194	Anchicayá	Dagua	Valle del Cauca	Colombia	skinless specimen	Yes	--	--	--	--	--	--
ANDES:A:3719	RDT0230	Epipedobates currulao sp. nov.	3.611528	-76.885194	Anchicayá	Dagua	Valle del Cauca	Colombia	skinless specimen	Yes	--	--	--	--	--	--
ANDES:A:3720	RDT0231	Epipedobates currulao sp. nov.	3.611528	-76.885194	Anchicayá	Dagua	Valle del Cauca	Colombia	skinless specimen	Yes	OR489013	OR179792	OR734705	OR179837	--	--
ANDES:A:2468	RDT0173	Epipedobates boulengeri	1.68084	-78.74924	Maragrícola	Tumaco	Nariño	Colombia	skinless specimen	Yes	OR488990	OR179769	OR734679	OR179810	OR179862	--
ANDES:A:2469	RDT0174	Epipedobates boulengeri	1.68084	-78.74924	Maragrícola	Tumaco	Nariño	Colombia	skinless specimen	Yes	--	--	--	--	--	--
ANDES:A:2470	RDT0175	Epipedobates boulengeri	1.68084	-78.74924	Maragrícola	Tumaco	Nariño	Colombia	skinless specimen	Yes	--	--	--	--	--	--
ANDES:A:2471	RDT0176	Epipedobates boulengeri	1.68084	-78.74924	Maragrícola	Tumaco	Nariño	Colombia	skinless specimen	Yes	OR488991	OR179770	OR734680	OR179811	OR179863	--
ANDES:A:2472	RDT0177	Epipedobates boulengeri	1.68084	-78.74924	Maragrícola	Tumaco	Nariño	Colombia	skinless specimen	Yes	--	--	--	--	--	--
ANDES:A:2473	RDT0178	Epipedobates boulengeri	1.68084	-78.74924	Maragrícola	Tumaco	Nariño	Colombia	skinless specimen	Yes	--	--	--	--	--	--
ANDES:A:2474	RDT0179	Epipedobates boulengeri	1.68084	-78.74924	Maragrícola	Tumaco	Nariño	Colombia	skinless specimen	Yes	--	--	--	--	--	--
ANDES:A:2475	RDT0180	Epipedobates boulengeri	1.68084	-78.74924	Maragrícola	Tumaco	Nariño	Colombia	skinless specimen	Yes	--	--	--	--	--	--
ANDES:A:2476	RDT0181	Epipedobates aff espinosai	1.36083	-78.18076	La Nutria	Barbacoas	Nariño	Colombia	skinless specimen	Yes	OR488977	OR179756	OR734663	OR179794	OR179840	--
ANDES:A:3695	RDT0206	Epipedobates boulengeri	2.96465	-78.173685	Isla Gorgona	Guapi	Cauca	Colombia	skinless specimen	Yes	--	--	--	--	--	--
ANDES:A:3696	RDT0207	Epipedobates boulengeri	2.96465	-78.173685	Isla Gorgona	Guapi	Cauca	Colombia	skinless specimen	Yes	--	--	--	--	--	--
ANDES:A:3697	RDT0208	Epipedobates boulengeri	2.964612	-78.173825	Isla Gorgona	Guapi	Cauca	Colombia	skinless specimen	Yes	--	--	--	--	--	--
ANDES:A:3698	RDT0209	Epipedobates boulengeri	2.964636	-78.173747	Isla Gorgona	Guapi	Cauca	Colombia	skinless specimen	Yes	--	--	--	--	--	--
ANDES:A:3699	RDT0210	Epipedobates boulengeri	2.964638	-78.173791	Isla Gorgona	Guapi	Cauca	Colombia	skinless specimen	Yes	--	--	--	--	--	--
ANDES:A:3700	RDT0211	Epipedobates boulengeri	2.964608	-78.173791	Isla Gorgona	Guapi	Cauca	Colombia	skinless specimen	Yes	OR488992	OR179771	OR734681	OR179812	--	--
ANDES:A:3701	RDT0212	Epipedobates boulengeri	2.964623	-78.173918	Isla Gorgona	Guapi	Cauca	Colombia	skinless specimen	Yes	--	--	--	--	--	--
ANDES:A:3702	RDT0213	Epipedobates boulengeri	2.964669	-78.173836	Isla Gorgona	Guapi	Cauca	Colombia	skinless specimen	Yes	--	--	--	--	--	--
ANDES:A:3704	RDT0215	Epipedobates narinensis	1.406562	-78.28067	Biotopo	El Diviso	Barbacoas	Nariño	skinless specimen	Yes	--	--	--	--	--	--
ANDES:A:3705	RDT0216	Epipedobates narinensis	1.406694	-78.280737	Biotopo	El Diviso	Barbacoas	Nariño	skinless specimen	Yes	--	--	--	--	--	--
ANDES:A:3706	RDT0217	Epipedobates narinensis	1.407795	-78.28103	Biotopo	El Diviso	Barbacoas	Nariño	skinless specimen	Yes	--	--	--	--	--	--
ANDES:A:3707	RDT0218	Epipedobates narinensis	1.408235	-78.281727	Biotopo	El Diviso	Barbacoas	Nariño	skinless specimen	Yes	--	--	--	--	--	--
ANDES:A:3708	RDT0219	Epipedobates narinensis	1.408999	-78.281246	Biotopo	El Diviso	Barbacoas	Nariño	skinless specimen	Yes	OR489008	OR179787	OR734700	OR179832	--	--
ANDES:A:3709	RDT0220	Epipedobates narinensis	1.408647	-78.281162	Biotopo	El Diviso	Barbacoas	Nariño	skinless specimen	Yes	OR489009	OR179788	OR734701	OR179833	--	--
ANDES:A:3710	RDT0221	Epipedobates narinensis	1.408647	-78.281162	Biotopo	El Diviso	Barbacoas	Nariño	skinless specimen	Yes	--	--	--	--	--	--
ANDES:A:3711	RDT0222	Epipedobates narinensis	1.408647	-78.281162	Biotopo	El Diviso	Barbacoas	Nariño	skinless specimen	Yes	--	--	--	--	--	--
ANDES:A:5266	RDT0936	Andinobates minutus	3.945376	-77.365023	Ladrilleros	Buenaventura	Valle del Cauca	Colombia		Yes	--	--	--	--	--	--
ANDES:A:2451	RDT0143	Andinobates minutus	3.985532	-77.376676	La Barra	Buenaventura	Valle del Cauca	Colombia	skinless specimen	Yes	--	--	--	--	--	--
ANDES:A:2452	RDT0144	Andinobates minutus	3.985108	-77.376764	La Barra	Buenaventura	Valle del Cauca	Colombia	skinless specimen	Yes	--	--	--	--	--	--
ANDES:A:2453	RDT0145	Andinobates minutus	3.985108	-77.376764	La Barra	Buenaventura	Valle del Cauca	Colombia	skinless specimen	Yes	--	--	--	--	--	--
ANDES:A:2454	RDT0146	Andinobates minutus	3.985108	-77.376764	La Barra	Buenaventura	Valle del Cauca	Colombia	skinless specimen	Yes	--	--	--	--	--	--
QCAZ:A:23098	--	Epipedobates boulengeri	1.268	-78.807	San Lorenzo		Esmeraldas	Ecuador		No	OR488993	OR179772	OR734682	OR179813	OR179878	--
QCAZ:A:23099	--	Epipedobates boulengeri	1.268	-78.807	San Lorenzo		Esmeraldas	Ecuador		No	OR488994	OR179773	--	OR179814	OR179877	--
QCAZ:A:23969	--	Epipedobates aff. espinosai	0.104	-79.103	Maldonado		Pichincha	Ecuador		No	OR488978	OR179757	OR734664	OR179795	OR179859	--
QCAZ:A:24937	--	Epipedobates aff. espinosai	0.608	-79.951	La Tortuga		Esmeraldas	Ecuador		No	OR488979	OR179758	OR734665	OR179796	OR179841	--
QCAZ:A:24940	--	Epipedobates aff. espinosai	0.608	-79.951	La Tortuga		Esmeraldas	Ecuador		No	OR488980	OR179759	OR734666	OR179797	OR179860	--
QCAZ:A:32077	--	Epipedobates boulengeri	1.053	-78.707	Urbina		Esmeraldas	Ecuador		No	OR488995	OR179774	OR734683	OR179815	OR179864	--
QCAZ:A:40363	--	Epipedobates aff. espinosai	0.705	-80.089	Caimito		Esmeraldas	Ecuador		No	OR488981	OR179760	OR734667	OR179798	OR179871	--
QCAZ:A:40369	--	Epipedobates aff. espinosai	0.721	-80.091	Caimito		Esmeraldas	Ecuador		No	OR488982	OR179761	OR734668	OR179799	OR179879	--
QCAZ:A:40648	--	Epipedobates espinosai	-0.703	-79.057	Pucayacu		Cotopaxi	Ecuador		No	OR488996	OR179775	OR734684	OR179816	OR179853	--
QCAZ:A:50458	--	Epipedobates espinosai	-0.695	-79.049	Pucayacu		Cotopaxi	Ecuador		No	OR488997	OR179776	OR734685	OR179817	OR179865	--
QCAZ:A:53626	TNHC-FS 6803	Epipedobates espinosai	-0.0145	-79.38406	La Perla	La Concordia	Esmeraldas	Ecuador	skinless specimen	No	OR488998	OR179777	OR734686	OR179818	OR179866	KY407870
QCAZ:A:53627	TNHC-FS 6804	Epipedobates espinosai	-0.01396	-79.38458	La Perla	La Concordia	Esmeraldas	Ecuador	skinless specimen	No	KY215874	KY090707	--	--	--	KY407803
QCAZ:A:53628	TNHC-FS 6805	Epipedobates espinosai	-0.0145	-79.38406	La Perla	La Concordia	Esmeraldas	Ecuador	skinless specimen	No	KY215875	KY090708	--	--	--	KY407804
QCAZ:A:53629	TNHC-FS 6806	Epipedobates espinosai	-0.01353	-79.38476	La Perla	La Concordia	Esmeraldas	Ecuador	skinless specimen	No	KY215876	KY090709	OR734687	OR179819	OR179848	KY407805
QCAZ:A:53630	TNHC-FS 6807	Epipedobates espinosai	-0.01312	-79.38514	La Perla	La Concordia	Esmeraldas	Ecuador	skinless specimen	No	KY215877	KY090710	--	--	--	KY407806
QCAZ:A:53632	TNHC-FS 6809	Epipedobates espinosai	-0.01279	-79.38557	La Perla	La Concordia	Esmeraldas	Ecuador	skinless specimen	No	KY215879	KY090712	--	--	--	KY407808
QCAZ:A:53633	TNHC-FS 6810	Epipedobates espinosai	-0.01302	-79.38526	La Perla	La Concordia	Esmeraldas	Ecuador	skinless specimen	No	KY215880	KY090713	OR734688	OR179820	OR179858	KY407809
QCAZ:A:53634	TNHC-FS 6811	Epipedobates aff. espinosai	0.63605	-79.84549	Bilsa	Vilsa	Esmeraldas	Ecuador	skinless specimen	No	KY215882	KY090714	OR734669	OR179800	OR179847	KY407810
QCAZ:A:53635	TNHC-FS 6812	Epipedobates aff. espinosai	0.63496	-79.83927	Bilsa	Vilsa	Esmeraldas	Ecuador	skinless specimen	No	KY215884	KY090716	--	--	--	KY407812
QCAZ:A:53636	TNHC-FS 6813	Epipedobates aff. espinosai	0.63494	-79.83919	Bilsa	Vilsa	Esmeraldas	Ecuador	skinless specimen	No	KY215881	--	--	--	--	--
QCAZ:A:53637	TNHC-FS 6814	Epipedobates aff. espinosai	0.63617	-79.84132	Bilsa	Vilsa	Esmeraldas	Ecuador	skinless specimen	No	KY215885	KY090717	--	--	--	KY407813
QCAZ:A:53638	TNHC-FS 6815	Epipedobates aff. espinosai	0.63635	-79.84168	Bilsa	Vilsa	Esmeraldas	Ecuador	skinless specimen	No	KY215886	KY090718	--	--	--	KY407814
QCAZ:A:53639	TNHC-FS 6816	Epipedobates aff. espinosai	0.63605	-79.84363	Bilsa	Vilsa	Esmeraldas	Ecuador	skinless specimen	No	KY215883	KY090715	--	--	--	KY407811
QCAZ:A:53640	TNHC-FS 6817	Epipedobates aff. espinosai	0.63598	-79.84425	Bilsa	Vilsa	Esmeraldas	Ecuador	skinless specimen	No	KY215887	KY090719	--	--	--	KY407815
QCAZ:A:53641	TNHC-FS 6818	Epipedobates aff. espinosai	0.63606	-79.8455	Bilsa	Vilsa	Esmeraldas	Ecuador	skinless specimen	No	KY215888	--	--	--	--	KY407816
QCAZ:A:53642	TNHC-FS 6819	Epipedobates aff. espinosai	0.63606	-79.8455	Bilsa	Vilsa	Esmeraldas	Ecuador	skinless specimen	No	KY090720	KY215889	--	--	--	KY407817
QCAZ:A:53643	TNHC-FS 6820	Epipedobates machalilla	-0.03351	-80.06546	2023-08-05	2023-08-05	Manabí	Ecuador	skinless specimen	No	--	KY090721	--	--	--	KY407818
QCAZ:A:53644	TNHC-FS 6821	Epipedobates machalilla	-0.03351	-80.06546	2023-08-05	2023-08-05	Manabí	Ecuador	skinless specimen	No	KY215890	KY090722	--	--	--	KY407819
QCAZ:A:53645	TNHC-FS 6822	Epipedobates machalilla	-0.0336	-80.06532	2023-08-05	2023-08-05	Manabí	Ecuador	skinless specimen	No	KY215891	KY090723	--	--	--	KY407820
QCAZ:A:53646	TNHC-FS 6823	Epipedobates machalilla	-0.0336	-80.06532	2023-08-05	2023-08-05	Manabí	Ecuador	skinless specimen	No	KY215892	KY090724	--	--	--	KY407821
QCAZ:A:53647	TNHC-FS 6824	Epipedobates machalilla	-0.0336	-80.06532	2023-08-05	2023-08-05	Manabí	Ecuador	skinless specimen	No	KY215893	KY090725	--	--	--	KY407822
QCAZ:A:53648	TNHC-FS 6825	Epipedobates machalilla	-0.03342	-80.0653	2023-08-05	2023-08-05	Manabí	Ecuador	skinless specimen	No	KY215894	KY090726	--	--	--	KY407823
QCAZ:A:53649	TNHC-FS 6826	Epipedobates machalilla	-0.03342	-80.0653	2023-08-05	2023-08-05	Manabí	Ecuador	skinless specimen	No	KY215895	KY090727	--	--	--	KY407824
QCAZ:A:53650	TNHC-FS 6827	Epipedobates machalilla	-0.03321	-80.06525	2023-08-05	2023-08-05	Manabí	Ecuador	skinless specimen	No	KY215896	KY090728	OR734697	OR179829	OR179846	KY407825
QCAZ:A:53651	TNHC-FS 6828	Epipedobates tricolor	-1.48033	-79.18359	Guanujo	Guanujo	Bolivar	Ecuador	skinless specimen	No	KY215897	KY090729	--	--	--	KY407826
QCAZ:A:53652	TNHC-FS 6829	Epipedobates tricolor	-1.48033	-79.18359	Guanujo	Guanujo	Bolivar	Ecuador	skinless specimen	No	--	KY090730	OR734706	OR179838	OR179857	KY407827
QCAZ:A:53653	TNHC-FS 6830	Epipedobates tricolor	-1.48037	-79.18353	Guanujo	Guanujo	Bolivar	Ecuador	skinless specimen	No	KY215899	KY090731	--	--	--	KY407828
QCAZ:A:53654	TNHC-FS 6831	Epipedobates tricolor	-1.48019	-79.18364	Guanujo	Guanujo	Bolivar	Ecuador	skinless specimen	No	KY215900	KY090732	--	--	--	KY407829
QCAZ:A:53655	TNHC-FS 6832	Epipedobates tricolor	-1.48024	-79.18369	Guanujo	Guanujo	Bolivar	Ecuador	skinless specimen	No	KY215901	KY090733	--	--	--	KY407830
QCAZ:A:53656	TNHC-FS 6833	Epipedobates tricolor	-1.48029	-79.18369	Guanujo	Guanujo	Bolivar	Ecuador	skinless specimen	No	KY215902	KY090734	--	--	--	KY407831
QCAZ:A:53657	TNHC-FS 6834	Epipedobates tricolor	-1.48029	-79.18369	Guanujo	Guanujo	Bolivar	Ecuador	skinless specimen	No	KY215903	KY090735	--	--	--	KY407832
QCAZ:A:53658	TNHC-FS 6835	Epipedobates tricolor	-1.48029	-79.18369	Guanujo	Guanujo	Bolivar	Ecuador	skinless specimen	No	KY215904	KY090736	--	--	--	KY407833
QCAZ:A:53659	TNHC-FS 6836	Epipedobates tricolor	-1.39963	-79.1824	Chazo Juan	Echaendia	Bolivar	Ecuador	skinless specimen	No	KY215905	KY090737	--	--	--	--
QCAZ:A:53660	TNHC-FS 6837	Epipedobates tricolor	-1.39962	-79.18242	Chazo Juan	Echaendia	Bolivar	Ecuador	skinless specimen	No	KY215906	KY090738	--	--	--	KY407834
QCAZ:A:53661	TNHC-FS 6838	Epipedobates tricolor	-1.39948	-79.1824	Chazo Juan	Echaendia	Bolivar	Ecuador	skinless specimen	No	--	KY090739	--	--	--	KY407835
QCAZ:A:53662	TNHC-FS 6839	Epipedobates tricolor	-1.39917	-79.18214	Chazo Juan	Echaendia	Bolivar	Ecuador	skinless specimen	No	KY215907	KY090740	--	--	--	KY407836
QCAZ:A:53663	TNHC-FS 6840	Epipedobates tricolor	-1.39932	-79.18212	Chazo Juan	Echaendia	Bolivar	Ecuador	skinless specimen	No	KY215908	KY090741	--	--	--	KY407837
QCAZ:A:53664	TNHC-FS 6841	Epipedobates tricolor	-1.39932	-79.18212	Chazo Juan	Echaendia	Bolivar	Ecuador	skinless specimen	No	KY215909	KY090742	--	--	--	KY407838
QCAZ:A:53665	TNHC-FS 6842	Epipedobates tricolor	-1.3998	-79.1825	Chazo Juan	Echaendia	Bolivar	Ecuador	skinless specimen	No	KY215910	KY090743	--	--	--	KY407839
QCAZ:A:53666	TNHC-FS 6843	Epipedobates tricolor	-1.39984	-79.18247	Chazo Juan	Echaendia	Bolivar	Ecuador	skinless specimen	No	KY215911	KY090744	--	--	--	KY407840
QCAZ:A:53667	TNHC-FS 6844	Epipedobates machalilla	-1.24107	-79.6646	Jouneche	Palenque	Los Ríos	Ecuador	skinless specimen	No	KY215912	KY090745	--	--	--	KY407841
QCAZ:A:53668	TNHC-FS 6845	Epipedobates machalilla	-1.24127	-79.66486	Jouneche	Palenque	Los Ríos	Ecuador	skinless specimen	No	KY215913	KY090746	--	--	--	KY407842
QCAZ:A:53669	TNHC-FS 6846	Epipedobates machalilla	-1.2421	-79.66473	Jouneche	Palenque	Los Ríos	Ecuador	skinless specimen	No	KY215914	KY090747	--	--	--	KY407843
QCAZ:A:53670	TNHC-FS 6847	Epipedobates machalilla	-1.24112	-79.66474	Jouneche	Palenque	Los Ríos	Ecuador	skinless specimen	No	KY215915	KY090748	--	--	--	KY407844
QCAZ:A:53671	TNHC-FS 6848	Epipedobates machalilla	-1.24095	-79.66463	Jouneche	Palenque	Los Ríos	Ecuador	skinless specimen	No	KY215916	KY090749	--	--	--	KY407845
QCAZ:A:53672	TNHC-FS 6849	Epipedobates machalilla	-1.2411	-79.66515	Jouneche	Palenque	Los Ríos	Ecuador	skinless specimen	No	--	KY090750	OR734698	OR179830	OR179855	KY407846
QCAZ:A:53673	TNHC-FS 6850	Epipedobates machalilla	-1.24105	-79.66531	Jouneche	Palenque	Los Ríos	Ecuador	skinless specimen	No	KY215917	KY090751	--	--	--	KY407847
QCAZ:A:53674	TNHC-FS 6851	Epipedobates machalilla	-1.24095	-79.66544	Jouneche	Palenque	Los Ríos	Ecuador	skinless specimen	No	KY215918	KY090752	--	--	--	KY407848
QCAZ:A:53675	TNHC-FS 6852	Epipedobates anthonyi	-3.33073	-79.75535	Pasaje	Pasaje	El Oro	Ecuador	skinless specimen	No	KY215919	KY090753	--	--	--	KY407849
QCAZ:A:53676	TNHC-FS 6853	Epipedobates anthonyi	-3.33073	-79.75535	Pasaje	Pasaje	El Oro	Ecuador	skinless specimen	No	KY215920	KY090754	OR734676	OR179807	OR179844	KY407850
QCAZ:A:53677	TNHC-FS 6854	Epipedobates anthonyi	-3.33073	-79.75535	Pasaje	Pasaje	El Oro	Ecuador	skinless specimen	No	KY215921	KY090755	--	--	--	KY407851
QCAZ:A:53678	TNHC-FS 6855	Epipedobates anthonyi	-3.33073	-79.75535	Pasaje	Pasaje	El Oro	Ecuador	skinless specimen	No	KY215922	KY090756	--	--	--	KY407852
QCAZ:A:53679	TNHC-FS 6856	Epipedobates anthonyi	-3.33073	-79.75535	Pasaje	Pasaje	El Oro	Ecuador	skinless specimen	No	KY215923	KY090757	--	--	--	--
QCAZ:A:53680	TNHC-FS 6857	Epipedobates anthonyi	-3.32497	-79.75531	Pasaje	Pasaje	El Oro	Ecuador	skinless specimen	No	--	KY090758	--	--	--	KY407853
QCAZ:A:53681	TNHC-FS 6858	Epipedobates anthonyi	-3.32497	-79.75531	Pasaje	Pasaje	El Oro	Ecuador	skinless specimen	No	KY215924	KY090759	--	--	--	KY407854
QCAZ:A:53682	TNHC-FS 6859	Epipedobates anthonyi	-3.32497	-79.75531	Pasaje	Pasaje	El Oro	Ecuador	skinless specimen	No	KY215925	KY090760	--	--	--	KY407855
QCAZ:A:53683	TNHC-FS 6860	Epipedobates anthonyi	-3.65503	-79.74227	Moromoro		El Oro	Ecuador	skinless specimen	No	KY215926	KY090761	--	--	--	KY407856
QCAZ:A:53684	TNHC-FS 6861	Epipedobates anthonyi	-3.65503	-79.74227	Moromoro		El Oro	Ecuador	skinless specimen	No	KY215927	KY090762	--	--	--	KY407857
QCAZ:A:53685	TNHC-FS 6862	Epipedobates anthonyi	-3.66111	-79.73631	Moromoro		El Oro	Ecuador	skinless specimen	No	KY215928	KY090763	--	--	--	KY407858
QCAZ:A:53686	TNHC-FS 6863	Epipedobates anthonyi	-3.66111	-79.73631	Moromoro		El Oro	Ecuador	skinless specimen	No	KY215929	KY090764	--	--	--	KY407859
QCAZ:A:53687	TNHC-FS 6864	Epipedobates anthonyi	-3.66111	-79.73631	Moromoro		El Oro	Ecuador	skinless specimen	No	KY215930	KY090765	--	--	--	KY407860
QCAZ:A:53688	TNHC-FS 6865	Epipedobates anthonyi	-3.66111	-79.73631	Moromoro		El Oro	Ecuador	skinless specimen	No	--	KY090766	--	--	--	KY407861
QCAZ:A:53690	TNHC-FS 6867	Epipedobates anthonyi	-3.66111	-79.73631	Moromoro		El Oro	Ecuador	skinless specimen	No	KY215931	KY090767	--	--	--	KY407862
QCAZ:A:53691	TNHC-FS 6868	Epipedobates anthonyi	-3.32529	-79.59927	Uzchurummi	Uzchurummi	El Oro	Ecuador	skinless specimen	No	KY215932	KY090768	OR734677	OR179808	OR179876	KY407863
QCAZ:A:53692	TNHC-FS 6869	Epipedobates anthonyi	-3.32529	-79.59927	Uzchurummi	Uzchurummi	El Oro	Ecuador	skinless specimen	No	KY215933	KY090769	--	--	--	KY407864
QCAZ:A:53693	TNHC-FS 6870	Epipedobates anthonyi	-3.32529	-79.59927	Uzchurummi	Uzchurummi	El Oro	Ecuador	skinless specimen	No	KY215934	KY090770	--	--	--	KY407865
QCAZ:A:53694	TNHC-FS 6871	Epipedobates anthonyi	-3.32529	-79.59927	Uzchurummi	Uzchurummi	El Oro	Ecuador	skinless specimen	No	KY215935	KY09077	--	--	--	KY407866
QCAZ:A:53695	TNHC-FS 6872	Epipedobates anthonyi	-3.32529	-79.59927	Uzchurummi	Uzchurummi	El Oro	Ecuador	skinless specimen	No	KY215936	KY090772	--	--	--	KY407867
QCAZ:A:53696	TNHC-FS 6873	Epipedobates anthonyi	-3.32529	-79.59927	Uzchurummi	Uzchurummi	El Oro	Ecuador	skinless specimen	No	KY215937	KY090773	--	--	--	KY407868
QCAZ:A:53697	TNHC-FS 6874	Epipedobates anthonyi	-3.32529	-79.59927	Uzchurummi	Uzchurummi	El Oro	Ecuador	skinless specimen	No	KY215938	KY090774	--	--	--	KY407869
QCAZ:A:53698	TNHC-FS 6875	Epipedobates anthonyi	-3.32529	-79.59927	Uzchurummi	Uzchurummi	El Oro	Ecuador	skinless specimen	No	KY215939	KY090775	--	--	--	--
QCAZ:A:58221	RDT0001	Epipedobates aff. espinosai	0.848262	-78.46062	Lita	Lita	Esmeraldas	Ecuador	skinless specimen	No	OR488983	OR179762	OR734670	OR179801	OR179852	--
QCAZ:A:58224	RDT0004	Epipedobates aff. espinosai	0.848244	-78.460625	Lita	Lita	Esmeraldas	Ecuador	skinless specimen	No	OR488984	OR179763	OR734671	OR179802	OR179842	--
QCAZ:A:58233	RDT0013	Epipedobates aff. espinosai	0.409277	-79.674737	Cube	Cube	Esmeraldas	Ecuador	skinless specimen	No	OR488985	OR179764	OR734672	OR179803	OR179872	--
QCAZ:A:58236	RDT0016	Epipedobates aff. espinosai	0.409163	-79.67472	Cube	Cube	Esmeraldas	Ecuador	skinless specimen	No	OR488986	OR179765	OR734673	OR179804	OR179843	--
QCAZ:A:58245	RDT0025	Epipedobates espinosai	-0.085165	-79.273523	Valle Hermoso	Valle Hermoso	Santo Domingo de los Tsachilas	Ecuador	skinless specimen	No	OR488999	OR179778	OR734689	OR179821	OR179867	--
QCAZ:A:58252	RDT0032	Epipedobates espinosai	-0.085243	-79.273549	Valle Hermoso	Valle Hermoso	Santo Domingo de los Tsachilas	Ecuador	skinless specimen	No	OR489000	OR179779	OR734690	OR179822	OR179868	--
QCAZ:A:58262	RDT0042	Epipedobates espinosai	-0.321768	-78.951586	Otongachi	Alluriquin	Pichincha	Ecuador	skinless specimen	No	OR489001	OR179780	OR734691	OR179823	OR179873	--
QCAZ:A:58263	RDT0043	Epipedobates espinosai	-0.321793	-78.951578	Otongachi	Alluriquin	Pichincha	Ecuador	skinless specimen	No	OR489002	OR179781	OR734692	OR179824	OR179869	--
QCAZ:A:58270	RDT0050	Epipedobates espinosai	-0.590298	-79.362069	Río Palenque	Patricia Pilar	Los Ríos	Ecuador	skinless specimen	No	OR489003	OR179782	OR734693	OR179825	OR179849	--
QCAZ:A:58272	RDT0052	Epipedobates espinosai	-0.589981	-79.362522	Río Palenque	Patricia Pilar	Los Ríos	Ecuador	skinless specimen	No	OR489004	OR179783	OR734694	OR179826	OR179874	--
QCAZ:A:58282	RDT0062	Epipedobates espinosai	-0.074144	-78.754392	Mindo	Mindo	Pichincha	Ecuador	skinless specimen	No	OR489005	OR179784	OR734695	OR179827	OR179854	--
QCAZ:A:58284	RDT0064	Epipedobates espinosai	-0.074375	-78.754373	Mindo	Mindo	Pichincha	Ecuador	skinless specimen	No	OR489006	OR179785	OR734696	OR179828	OR179845	--
QCAZ:A:58290	RDT0070	Epipedobates anthonyi	-3.65462	-79.741854	Moromoro	Moromoro	El Oro	Ecuador	skinless specimen	No	OR488989	OR179768	OR734678	OR179809	--	--
QCAZ:A:58292	RDT0072	Epipedobates machalilla	-1.681737	-80.800972	Río Ayampe	Puerto Lopez	Manabí	Ecuador	skinless specimen	No	OR489007	OR179786	OR734699	OR179831	OR179856	--
QCAZ:A:58335	RDT0115	Epipedobates aff espinosai	0.077044	-78.924944	Pachijal	Los Bancos	Pichincha	Ecuador	skinless specimen	No	OR488987	OR179766	OR734674	OR179805	OR179850	--
QCAZ:A:58336	RDT0116	Epipedobates aff espinosai	0.076958	-78.924986	Pachijal	Los Bancos	Pichincha	Ecuador	skinless specimen	No	OR488988	OR179767	OR734675	OR179806	OR179861	--
ANDES:A:2467	RDT0159	Silverstoneia erasmios	3.84766	-76.788571	Los Tubos	Buenaventura	Valle de Cauca	Colombia	skinless specimen	No	OR489014	OR179793	OR734707	OR179839	OR179870	--
QCAZ:A:16630	--	Epipedobates aff. espinosai	NA	NA	Borbón		Esmeraldas	Ecuador	was previously identified as E. boulengeri	No	AY364572	--	--	--	--	--
CZPD-UV-4444	--	Epipedobates boulengeri	NA	NA	Isla Gorgona	Guapi	Cauca	Colombia		No	--	MF614216	--	--	--	--
TNHCFS4941	--	Epipedobates boulengeri	NA	NA	Isla Gorgona	Guapi	Cauca	Colombia		No	EU342568	--	--	--	--	--
QCAZ:A:16574	EB45	Epipedobates aff. espinosai	1.0427299	-78.62449	Durango		Esmeraldas	Ecuador	was previously identified as E. boulengeri	No	EU342569	HQ290574
QCAZ:A:13364	--	Epipedobates aff. espinosai	0.9239060	-78.19391	Río Blanco		Carchi	Ecuador	was previously identified as E. boulengeri	No	EU342570	--	--	--	--	--
QCAZ:A:16589	ES16	Epipedobates espinosai	-0.069694	-78.76269	Mindo		Pichincha	Ecuador	was previously identified as E. sp. F	No	AY364575	--	--	--	--	--
AMCC125662	--	Epipedobates espinosai	NA	NA	Santo Domingo de los Colorados		Pichincha	Ecuador		No	--	DQ502594	--	--	--	--
QCAZ:A:16590	ES17	Epipedobates espinosai	-0.31383	-78.954400	La Union del Toachi		Santo Domingo de los Tsáchilas	Ecuador	was previously identified as E. sp. F	No	EU342572	HQ290577	--	--	--	--
QCAZ:A:27224	TNHC-FS1053	Epipedobates espinosai	-0.588810	-79.36271	Río Palenque		Los Ríos	Ecuador	was previously identified as E. boulengeri	No	EU342571	--	--	--	--	--
QCAZ:A:16529	CM28	Epipedobates machalilla	-2.553669	-79.36424	Manta Real		Cañar	Ecuador		No	EU342575	--	--	--	--	--
QCAZ:A:16528	CM27	Epipedobates machalilla	-2.553669	-79.36424	Manta Real		Cañar	Ecuador		No	EU342576	--	--	--	--	--
QCAZ:A:16596	ET27(626)	Epipedobates anthonyi	-4.050555	-79.81685	Macará-Catacocha		Loja	Ecuador	was previously identified as E. tricolor	No	AY364577	--	--	--	--	--
AMCC125660	--	Epipedobates anthonyi	NA	NA	Pasaje		El Oro	Ecuador		No	DQ502215	--	--	--	--	--
QCAZ:A:16597	ET28	Epipedobates anthonyi	-4.050555	-79.81685	Macará-Catacocha		Loja	Ecuador		No	--	HQ290572	--	--	--	--
QCAZ:A:16591	ET13	Epipedobates anthonyi	-3.288330	-79.75812	Pasaje		El Oro	Ecuador		No	AY364576	--	--	--	--	--
QCAZ:A:16594	ET20(603)	Epipedobates anthonyi	-3.300269	-79.34413	Pasaje		Azuay	Ecuador		No	EU342574	--	--	--	--	--
KU219761	--	Epipedobates anthonyi	NA	NA	Piura			Peru		No	EU342573	--	--	--	--	--
QCAZ:A:16527	CM3	Epipedobates machalilla	-1.673243	-80.80935	Río Ayampe			Manabí		No	--	HQ290542	--	--	--	--
KU220632	--	Epipedobates machalilla	NA	NA	El Carmen			Manabí		No	DQ502018	DQ502443	--	--	--	--
KU220631	--	Epipedobates machalilla	NA	NA	El Carmen			Manabí		No	DQ501985	DQ502410	--	--	--	--
QCAZ:A:16526	CM2	Epipedobates machalilla	-1.673243	-80.80935	Río Ayampe			Manabí		No	AY364551	--	--	--	--	--
QCAZ:A:21977	--	Epipedobates tricolor	-1.146430	-79.15170	El Corazón			Cotopaxi		No	EU342577	HQ290578	--	--	--	--
QCAZ:A:21388	--	Epipedobates tricolor	-1.401999	-79.175	Echeandía			Bolívar		No	EU342578	--	--	--	--	--
