## Supplementary material for "Honoring the Afro-Colombian musical culture with the naming of *Epipedobates currulao* sp. nov. (Anura, Dendrobatidae), a frog from the Pacific rainforests": S4_Individual-Measurements.xlsx

### Sheet: Morphology
Museum Code	Collector Code	Locality	Year	Sex	Species	SVL	Forearm_Length_FAL	Hand_Length_HaL	Tibia_length_TL	Foot_length_FL	Head_width_HW	Head_length_HL	NED	Eye_width_EW	Eye_naris_distance_END	Internarial_distance_IND	Interocular_Distance_IOD	Tympanum_diameter_TD	II_Length	III_Length	IV_Length	V_Length
ANDES:A:5254	MBC753	Ladrilleros	2022	Male	Epipedobates_SpNov	17.2	4.3	3.7	7.7	7	5.4	6.3	2.5	2.1	1.6	2.1	2.9	0.9	3.3	2.7	3.7	2.6
ANDES:A:5255	MBC754	Ladrilleros	2022	Female	Epipedobates_SpNov	18.5	4.6	3.9	8.1	6.9	5.7	6.8	3	2.3	1.7	2.3	3.7	0.9	3.7	2.5	3.9	2.2
ANDES:A:5256	AJC07731	Ladrilleros	2022	Male	Epipedobates_SpNov	17.2	4.1	3.9	7.8	6.9	5.8	6.9	2.9	2.1	1.6	2.2	3.3	1	3.4	2.8	3.9	2.6
ANDES:A:5257	AJC07733	Ladrilleros	2022	Female	Epipedobates_SpNov	19.5	4.5	4.5	8.7	7.2	6	6.7	3.2	2.6	2	2.4	4.2	1.1	3.7	3	4.5	2.4
ANDES:A:5258	AJC07734	Ladrilleros	2022	NA	Epipedobates_SpNov	18.6	4.4	3.6	7.3	6.6	6	6.5	3.4	2.3	1.9	2.3	3.9	1	3.5	2.9	3.6	2.4
ANDES:A:5260	AJC07735	Ladrilleros	2022	Male	Epipedobates_SpNov	17.4	4.4	3.7	7.9	7	5.6	6.4	3	2.5	1.6	2.5	3.8	1	3.6	2.9	3.7	2.7
ANDES:A:5261	AJC07736	Ladrilleros	2022	Male	Epipedobates_SpNov	18.7	4.5	4.3	8.5	7.3	5.9	7	3.3	2.7	1.7	2.5	3.8	1	3.4	3.1	4.3	NA
ANDES:A:5262	AJC07737	Ladrilleros	2022	Female	Epipedobates_SpNov	18.3	4.4	3.9	7.7	6.7	6.1	7	3.2	2.4	1.8	2	3.6	1.1	3.5	2.8	3.9	2.5
ANDES:A:5263	AJC07738	Ladrilleros	2022	Male	Epipedobates_SpNov	17.5	4.6	3.8	7.7	6.6	6	7.3	3	2.4	1.6	2.3	3.5	0.9	3.3	2.7	3.8	2.3
ANDES:A:5264	AJC07739	Ladrilleros	2022	Female	Epipedobates_SpNov	17.5	4.4	3.9	8.2	7.2	5.7	7	2.9	2.4	1.9	2.4	3.6	0.9	3.3	2.6	3.9	2.6
ANDES:A:5265	AJC07741	Ladrilleros	2022	Juvenile	Epipedobates_SpNov	14.8	3.5	3.2	6.4	5.8	4.7	5.9	2.3	1.9	1.4	1.6	2.9	0.9	2.8	NA	3.2	2.3
MVZ:Herp:295433	AJC07740	Ladrilleros	2022	Female	Epipedobates_SpNov	19.1	4.3	4	8	7.2	6.2	7.1	3.1	2.3	1.9	2.4	3.4	1.2	3.6	3	4	2.3
MVZ:Herp:295434	AJC07742	Ladrilleros	2022	Male	Epipedobates_SpNov	16.7	4	3.6	7.5	6.7	4.9	6.7	2.8	1.9	1.7	2.3	3.2	0.9	3.1	2.9	3.6	2.4
MVZ:Herp:295435	AJC07743	Ladrilleros	2022	Female	Epipedobates_SpNov	18.9	4.6	4.2	8.6	7.6	5.8	7.1	2.9	2.2	1.7	2.1	3.4	1.1	3.9	3.4	4.2	3.1
MVZ:Herp:295436	AJC07744	Ladrilleros	2022	Male	Epipedobates_SpNov	16.7	3.8	3.7	7.1	6.7	5.7	6.9	2.7	2.4	1.7	2.1	3.4	1	NA	2.6	3.7	2.5
MVZ:Herp:295432	RDT0934	Ladrilleros	2022	Female	Epipedobates_SpNov	19.1	4.3	4	8	7	5.9	7.8	2.9	2.4	1.6	2.4	3.5	0.9	3.7	2.9	4	2.8
ANDES:A:5259	RDT0935	Ladrilleros	2022	Male	Epipedobates_SpNov	16.9	4.4	3.8	7.9	7.2	5.3	6.6	3.6	2.4	1.8	2.3	3.8	0.9	3.4	2.9	3.8	2.8
ANDES:A:2455	RDT0147	La Barra	2015	Female	Epipedobates_SpNov	18.37	4.56	4.37	8.28	7.13	5.33	6.79	2.29	2.31	1.64	2.14	2.92	1.3	3.89	3.39	4.37	3.01
ANDES:A:2462	RDT0154	Ladrilleros	2015	Female	Epipedobates_SpNov	19.47	4.65	4.24	7.79	7.09	5.98	6.86	2.65	2.15	1.53	2.16	2.98	1.42	3.88	3.16	4.24	3.06
ANDES:A:3713	RDT0224	Anchicayá	2016	Female	Epipedobates_SpNov	18.2	NA	NA	NA	NA	NA	NA	NA	NA	NA	NA	NA	NA	NA	NA	NA	NA
ANDES:A:3714	RDT0225	Anchicayá	2016	Female	Epipedobates_SpNov	19.12	4.71	4.06	8	7.04	5.29	6.33	2.47	3.31	1.58	2.11	3.24	1.25	3.35	2.16	4.06	3.21
ANDES:A:3715	RDT0226	Anchicayá	2016	Male	Epipedobates_SpNov	16.37	3.83	3.47	7.29	5.76	5.31	5.12	2.15	2.18	1.82	1.87	2.91	1.07	3.02	2.82	3.47	2.41
ANDES:A:3716	RDT0227	Anchicayá	2016	Male	Epipedobates_SpNov	16.01	3.89	3.92	7.45	6.35	5.17	5.18	1.99	2.33	1.48	1.87	3.08	1.14	2.92	2.76	3.92	2.33
ANDES:A:3717	RDT0228	Anchicayá	2016	Female	Epipedobates_SpNov	17.98	4.14	4.16	8.17	7.47	5.4	6.04	2.29	2.03	1.48	2	3.33	1.08	3.27	3.03	4.16	2.78
ANDES:A:3718	RDT0229	Anchicayá	2016	Male	Epipedobates_SpNov	17.64	4.33	4.1	7.85	7.35	5.14	5.91	2.38	2.06	1.86	2.11	3.15	1.14	3.28	2.82	4.1	2.5
ANDES:A:3719	RDT0230	Anchicayá	2016	Female	Epipedobates_SpNov	16.01	4.12	4.06	7.83	6.46	5.06	6.2	2.52	1.95	1.34	2	3.01	1.04	3.06	2.94	4.06	2.63
ANDES:A:3720	RDT0231	Anchicayá	2016	Female	Epipedobates_SpNov	18.65	4.43	3.18	7.71	6.6	5.5	6.24	2.59	2.21	1.44	1.85	2.81	1.21	2.62	2.89	3.18	2.85
ANDES:A:2458	RDT0150	Ladrilleros	2016	NA	Epipedobates_SpNov	18.16	4.09	4.08	7.48	7.01	5.06	7.07	2.49	2.5	1.46	2.07	3.3	1.26	3.54	2.59	4.01	2.79
ANDES:A:2459	RDT0151	Ladrilleros	2016	NA	Epipedobates_SpNov	17.38	4.52	4.22	7.69	6.6	5.01	7.32	2.38	2.37	1.42	1.86	2.88	1.24	3.2	2.8	4.22	2.75
ANDES:A:2460	RDT0152	Ladrilleros	2016	NA	Epipedobates_SpNov	18.04	4.49	4.28	7.58	7.12	5.16	6.47	2.67	2.32	1.53	2	3.06	1.17	3.7	2.1	4.28	3.05
ANDES:A:2461	RDT0153	Ladrilleros	2016	NA	Epipedobates_SpNov	18.56	4.55	4.22	8.12	7.23	5.42	6.67	2.6	2.32	1.64	2.23	3.2	1.35	3.62	3.17	4.22	2.92
ANDES:A:2463	RDT0155	Ladrilleros	2016	NA	Epipedobates_SpNov	17.98	4.57	4.59	8.02	6.99	5.51	6.5	2.46	2.08	1.43	1.73	2.79	1	3.77	2.96	4.59	3.15
ANDES:A:2464	RDT0156	Ladrilleros	2016	NA	Epipedobates_SpNov	17.37	4.66	4.28	7.84	7.23	5.69	6.84	2.76	2.1	1.47	2.4	3.63	1.1	3.82	3.1	4.28	2.82
ANDES:A:2465	RDT0157	Ladrilleros	2016	NA	Epipedobates_SpNov	18.63	4.41	4.17	7.74	6.79	5.52	6.18	2.61	2.11	1.66	2.2	3.32	1.3	3.24	2.43	4.17	2.92
ANDES:A:3690	RDT0201	Pianguita	2016	Male	Epipedobates_SpNov	17.5	3.8	3.59	6.7	5.9	5.33	6.21	3.05	3	1.91	2.1	3.1	1	3.55	2.35	3.59	2.3
ANDES:A:3691	RDT0202	Pianguita	2016	Male	Epipedobates_SpNov	15.69	4.1	3.9	7.3	6.2	5.7	6.1	NA	NA	NA	2.2	NA	1	3.3	2.9	3.9	2.6
ANDES:A:3692	RDT0203	Pianguita	2016	Male	Epipedobates_SpNov	16.7	4.3	4	7.2	6.6	5.1	6.7	2.6	2.3	1.5	1.8	2.9	0.9	3.1	2.7	4	2.7
ANDES:A:3693	RDT0204	Pianguita	2016	Male	Epipedobates_SpNov	16.6	4.2	3.8	7.3	6.6	5	6.1	2.7	2.2	1.8	2	3	1	3.4	2.8	3.8	2.6
ANDES:A:3694	RDT0205	Pianguita	2016	Male	Epipedobates_SpNov	16.9	4.4	4.3	7.3	7	4.8	5.3	2.1	2.2	1.5	1.9	2.8	0.9	2.9	3.1	4.3	2.6
ANDES:A:2468	RDT0173	Maragrícola	2014	Female	E_boulengeri_Nar	16.94	3.1	4.33	7.33	6.83	5.29	6.11	2.2	2.33	1.46	1.98	2.98	1.07	3.19	2.87	4.33	2.78
ANDES:A:2469	RDT0174	Maragrícola	2014	Female	E_boulengeri_Nar	17.9	3.1	4.29	7.51	7.27	4.59	6.01	2.13	2.2	1.55	1.86	2.78	1.18	NA	NA	4.29	3.06
ANDES:A:2470	RDT0175	Maragrícola	2014	Female	E_boulengeri_Nar	17.87	4.34	4.38	7.55	7.33	5.31	6.68	2.32	2.16	1.36	2.19	2.97	1.18	3.27	3.16	4.38	2.6
ANDES:A:2471	RDT0176	Maragrícola	2014	Female	E_boulengeri_Nar	17.6	4.14	4.61	8.15	7.3	5.32	6.78	2.57	2.16	1.57	2.01	3.03	1.16	3.66	3.17	4.61	3.24
ANDES:A:2472	RDT0177	Maragrícola	2014	Female	E_boulengeri_Nar	17.69	4.42	4.18	7.73	6.96	5.3	6.33	2.59	2.02	1.68	2.07	3.14	1.23	3.42	2.96	4.18	3.17
ANDES:A:2473	RDT0178	Maragrícola	2014	Female	E_boulengeri_Nar	17.91	4.45	4.69	7.98	7.16	5.22	6.17	2.14	2.29	1.49	1.91	3.11	1.03	3.65	3.28	4.69	3.64
ANDES:A:2474	RDT0179	Maragrícola	2014	Female	E_boulengeri_Nar	17.09	4.6	4.59	7.94	7.36	5.51	6.76	2.34	2.21	1.61	1.96	3.21	1.14	3.46	3.12	4.59	3.33
ANDES:A:2475	RDT0180	Maragrícola	2014	Female	E_boulengeri_Nar	17.62	4.17	4.32	7.23	6.98	5.3	6.69	2.4	2.03	1.58	2.24	3.1	1.3	3.18	2.75	4.32	2.65
ANDES:A:2476	RDT0181	La Nutria	2014	NA	E_boulengeri_Nar	15.84	4.07	4.42	7.6	7.15	4.8	6.15	2.27	2.7	1.27	1.88	2.88	1.6	3.4	2.92	4.42	3.23
ANDES:A:3695	RDT0206	Gorgona	2016	Female	E_boulengeri_Gor	20.3	5.1	5.2	9.2	8.9	6.5	6.3	3.3	3.2	1.9	2.7	4.1	1.6	4.2	4	5.2	3.8
ANDES:A:3696	RDT0207	Gorgona	2016	Female	E_boulengeri_Gor	20.2	4.6	4.8	8.5	7.9	5.8	6.2	2.8	3.1	1.6	2.4	3.6	1.7	4	3.8	4.8	3.2
ANDES:A:3697	RDT0208	Gorgona	2016	Male	E_boulengeri_Gor	19.3	4.9	5.3	8.8	8.3	6.4	7	2.8	2.9	1.7	2.2	3.4	1.5	4.3	3.9	5.3	3.6
ANDES:A:3698	RDT0209	Gorgona	2016	Male	E_boulengeri_Gor	20.1	4.6	5	8.9	8.6	6.2	6.6	2.7	2.9	1.7	2.2	3.3	1.3	4.2	3.6	5	3.5
ANDES:A:3700	RDT0211	Gorgona	2016	Male	E_boulengeri_Gor	18.9	4.6	5	8.8	8.1	5.7	6.4	2.7	2.7	2.1	2.8	3.5	1.3	3.9	3.6	5	3.6
ANDES:A:3701	RDT0212	Gorgona	2016	Female	E_boulengeri_Gor	19.9	5.4	4.7	9.2	8	6.3	7	2.8	2.8	1.9	2.1	4	1.6	NA	3.8	4.7	3.7
ANDES:A:3702	RDT0213	Gorgona	2016	Male	E_boulengeri_Gor	18.3	4.9	5	8.9	7.8	5.5	6	2.6	2.5	1.5	2.4	3.6	1.3	4.2	3.6	5	NA
ANDES:A:3704	RDT0215	Biotopo	2016	Male	E_narinensis	17.12	4.34	4.07	7.69	6.86	5.15	6.4	2.3	2.15	1.37	2.15	2.24	1.19	3.33	2.72	04.07	2.87
ANDES:A:3705	RDT0216	Biotopo	2016	Female	E_narinensis	17.21	4.45	4.17	7.66	6.94	5.54	6.75	2.34	2.38	1.51	1.91	3.39	1.37	3.52	3.05	4.17	2.91
ANDES:A:3706	RDT0217	Biotopo	2016	Female	E_narinensis	16.26	4.41	3.99	7.38	6.84	5.18	6	2.3	2.07	1.45	2.04	2.99	1.22	3.58	2.82	3.99	2.57
ANDES:A:3707	RDT0218	Biotopo	2016	Male	E_narinensis	16.68	4.65	3.6	7.44	6.6	4.97	6.27	2.35	2.15	1.49	2.1	2.88	1.25	3.01	2.59	3.6	2.54
ANDES:A:3708	RDT0219	Biotopo	2016	Male	E_narinensis	16.66	4.18	4.24	7.74	7.09	5.37	6.57	2.25	2.33	1.41	2.4	2.91	1.29	3.11	2.82	4.24	2.65
ANDES:A:3709	RDT0220	Biotopo	2016	Female	E_narinensis	17.79	4.33	4.37	7.57	6.51	5.68	6.74	2.48	2.19	1.74	2.16	3.05	1.29	3.43	2.98	4.37	2.54
ANDES:A:3710	RDT0221	Biotopo	2016	Male	E_narinensis	16.58	4.48	3.99	7.53	6.99	5.59	6.38	2.43	2.28	1.46	2.1	3.32	1.27	NA	2.83	3.99	2.88
ANDES:A:3711	RDT0222	Biotopo	2016	Male	E_narinensis	17.1	4.6	4.06	7.65	6.6	5.58	6.54	2.39	2.36	1.7	2.21	3.25	1.27	3.46	3.08	4.06	2.95
