## Supplementary material for "Honoring the Afro-Colombian musical culture with the naming of *Epipedobates currulao* sp. nov. (Anura, Dendrobatidae), a frog from the Pacific rainforests": S5_DiagnosticCharacters_R1.xlsx

### Sheet: Sheet 1
Table 1
	E. currulao	E. narinensis	E. boulengeri	E. aff. espinosai	E. espinosai	E. machalilla	E. tricolor	E. anthonyi
Dorsal Coloration	Uniformly brown dorsal coloration, lacking spots or blotches. Most individuals have darker, almost black regions adjacent to oblique lateral stripe.	Uniformly dark olive-green, lacking markings.	Dark brick red to dark brown; a couple of individuals show a slight mottling at mid-dorsum, with darker, almost black regions adjacent to oblique lateral stripe	Dark brick red to dark brown with a hint of orange.	Dark brick-red to dark brown with a hint of orange; mottling on dorsal surfaces ranging from barely perceptible to very distinct.	Pale brown with irregular darker X-shaped marks in scapular region, and similar dark brown mottling across dorsal surfaces.	Much interpopulational variation. Background color copper-brown to dark brown with reddish cast, with a hint of iridescence. Mottling and markings variable, yellow to yellow-green, copper to dark orange, covering half of dorsal surfaces in some. Markings forming a middorsal stripe with irregular edges in some, or markings small disconnected elongate blotches or irregular spots in others.	Background color brown to dark scarlet. Middorsal stripe present in all specimens, having same color (or greener in Pasaje frogs) as oblique lateral stripe. Stripe highly variable in length, width, and continuity; in some extending from snout tip to cloaca (Moromoro), but in others broken into series of many short blotches, while in others only 4–5 blotches present.
Ventral Coloration	Ventral surfaces variable among populations. Throat, belly, thigh, and shank typically heavily mottled, with a pale blue turquoise background and irregular black blotches (Danubio). In others (Ladrilleros, Pianguita, and La Barra), ventral surfaces paler blue to almost white. Ventral thigh pattern barely evident in some individuals. Diffuse yellow on lateral edges of light blue belly in some.	Ventral surfaces of throat, belly, thigh, and shank yellowish to greenish, bright in some but mostly dull. Some with distinct black mottling, but in most, ventral surface lacking clear markings.	Gorgona population: Ventral surfaces of throat, belly, thigh, and shank pale blue turquoise to nearly white, with irregular black blotches and vermiculations. Mottling variable, 3-4 patches dark on a white background to mostly black. Most Maragrícola individuals with gray ventral limb surfaces lacking mottling.	In all but Bilsa population, ventral surfaces of throat, belly, thigh, and shank pale blue turquoise to nearly white, with irregular black blotches and vermiculations. Bilsa: Venter highly variable; some with no or very diffuse mottling, others with mostly black venter. Pale regions of venter cream-colored to pale blue venter.	Ventral surfaces vary by population. Río Palenque, La Perla, and Valle Hermoso: Pale blue with black mottling in most. Some Río Palenque frogs with pale gray background. Mindo: Pale yellow to yellow-orange background; mottled black patches predominate. Otongachi: creamy yellow to blue with predominant black patches.	Belly surfaces of all populations creamy white to yellowish white, lacking spots or mottling. Chin yellow in females and yellowish gray in males. Ventral surfaces of limbs tan to flesh-colored; skin translucent.	Ventral surfaces of belly and throat and brownish black with variable pale yellow (Guanujo and Chazo Juan) or pale blue (San José de Tambo) mottling. Ventral surfaces of limbs highly variable, from flesh or pale yellow with indistinct mottling (Guanujo) to yellow or dull orange (Chazo Juan) to black with pale blue mottling (San José de Tambo).	Belly and throat highly variable. Pasaje: venter brick-red with dull white mottling; degree of mottling variable. Uzchurummi: ventral surfaces reddish brown to chocolate with dull gray to pale blue mottling, less defined than in Pasaje frogs. Whitish mottling mostly lacking in some. Ventral surfaces of limbs dull orange-brown to chocolate brown. Moromoro: Greatest variation in ventral coloration …
Flanks and Oblique Lateral Stripe	Flanks and sides of snout solid black. Ladrilleros: Orange-yellow oblique lateral stripe with weakly defined margins, extending from anterior groin forward to eye and upper eyelid, becoming brownish orange, and fading onto canthus rostralis. Anchicayá: Oblique lateral stripe yellowish, narrowing in some specimens, breaking into blotches, and fading out before reaching eye. Pianguita: Oblique late…	Flanks and sides of snout solid black in most but some with greenish yellow mottling on flanks. Oblique lateral stripe yellow-green, diffuse and indistinct to slightly discernible, extending anteriorly from inguinal region, but not extending beyond midlength of body, fading anteriorly.	Flanks and sides of snout solid black. Oblique lateral stripe pale orange-gold (Maragrícola) to cream yellow (Isla Gorgona) with weakly defined margins, extending from anterior groin to eye and upper eyelid, fading onto canthus rostralis. Stripe of Isla Gorgona frogs thicker than that of Maragrícola frogs, ending short of eye in some Isla Gorgona frogs, but reaching upper eyelid in all Maragrícol…	Flanks and sides of snout solid black, separated from dorsum by pale orange-cream oblique lateral stripe with weakly defined margins, extending from anterior groin forward to eye. Bilsa, Cube, and Lita populations: stripe reaching eye and extending onto canthus rostralis in some. La Nutria and Pachijal populations: stripe almost reaching to level of scapula. Stripe color becoming white posteriorl…	Flanks and sides of snout solid black. Río Palenque, La Perla, and Valle Hermoso populations: Oblique lateral stripe barely evident, ranging from absent to reaching about midway between groin and eye. Stripe white near groin, becoming orange anteriorly and fading. Stripe generally thinner and not reaching as far into inguinal region as in E. aff. espinosai. Mindo and Otongachi populations: Obliqu…	Flanks and sides of snout solid dark brown to black. Oblique lateral stripe cleanly separating dorsal color from flanks. Stripe distinct, complete, and extending into inguinal region further than in other species. Stripe goldish cream, fading slightly near eye, not extending onto snout.	Flanks and sides of snout black in all. Chazo Juan/Guanujo: flanks are separated by broad yellow or yellow-green oblique lateral stripe, much broader than in E. espinosai or E. boulengeri. Stripe extending forward onto eyelid, and merging with south color. San José de Tambo: stripe broad and extending onto eyelid, but broken into series of blotches in some.	Flanks and sides of snout varying from dark reddish brown, matching dorsum, to solid black. Oblique lateral stripe varying from very pale blue to gray to pale yellow. Like mid-dorsal stripe, continuous (from tip of snout, extending over upper eyelid to inguinal region), broken into several blotches, or reduced to a very few blotches. Moromoro: stripe continuous and broad. Pasaje and Uzchurummi: n…
Upper lip	In all individuals a white to creamy upper labial stripe is present, distinctly paler than oblique lateral stripe, and in some slightly iridescent, extends from below nostril to axilla. In some, extending posteriorly as a poorly defined ventrolateral stripe.	Thin, continuous greenish yellow stripe extending from snout tip to axilla; in some extending posteriorly as an indistinct ventrolateral stripe, reaching inguinal region.	White to creamy stripe on upper lip, paler than oblique lateral stripe, extending from below nostril to axilla. In some, extending posteriorly as poorly defined ventrolateral stripe. Stripe broken in some Isla Gorgona frogs but unbroken in all Maragrícola frogs.	White upper labial stripe present, extending from tip of snout to axilla. In some individuals in all populations extending posterior to axilla to merge with ventrolateral stripe.	Present, but not reaching snout tip. In some, present as elongate blotches or reduced to a few spots. Stripe is wider in Mindo and Otongachi frogs than in others.	Upper labial stripe present in all individuals; wide, continuous, and reaching tip of snout, broadly contacting lower margin of eye.	Upper labial stripe wide, not reaching tip of snout, but contacting lower margin of eye. Labial stripe not forming discrete ventrolateral stripe due to intrusion of pale ventral mottling.	Upper labial stripe variation similar to oblique lateral stripe and mid-dorsal stripe. Wide, continuous, reaching tip of snout, but reduced to a series of small blotches in some; broadly contacting eye in some.
Concealed surfaces of groin and anteriodorsal side of thigh	Concealed surfaces of groin dark; diffuse, oval to elongate yellow (Danubio) or orange-yellow to whitish yellow (Ladrilleros, Pianguita, and La Barra) blotch present, on anterior thigh, posterior to the inguinal fold.	Concealed surfaces of groin black, some with diffuse olive mottling; black region extending onto anterior thigh. Diffuse, oval black blotch with yellow-green suffusion present on anterior thigh, posterior to inguinal fold.	Concealed surfaces of groin dark, almost black. Gorgona: Diffuse, oval to elongate blotch with yellow-white suffusion on anterior thigh, posterior to inguinal fold. Yellow hue much less pronounced than in E. currulao (Danubio). Maragrícola: blotch more diffuse, dull gray, lacking yellow suffusion.	Concealed surfaces of groin dark, almost black. Oval to elongate whitish-blue blotch present on anterior concealed surface of thigh in some individuals and populations.	Concealed surfaces of groin mostly black. Oval to elongate whitish (Río Palenque, Valle Hermoso), yellowish (Otongachi), or dull orange blotch (Mind) present on anterior concealed surface of thigh, but posterior to inguinal fold, in some.	Río Ayampe: Inguinal region suffused with a bright orange discrete flash mark extending onto proximal region of thigh. Similar flash marks also present on posterior concealed thigh surfaces as a blotch or series of 2-3 blotches extending most of thigh length, contrasting with black-brown background. Diffuse orange color of posterior thighs continuous proximally with paler paracloacal mark. Orange…	Concealed surfaces of inguinal region bright orange to orange-red in Chazo Juan/Guanujo frogs, and red in San José de Tambo frogs, forming a large flash mark. Size and shape of flash mark varies greatly within populations.	Concealed surfaces of groin with dark background similar to flank color. Many individuals with irregular brilliant red or red-orange flash mark in inguinal region and anterior concealed surface of thigh. In some red or red-orange flash mark extending posteriorly onto anterior thigh surface.
Upper Arm	Most individuals with a clearly defined yellow patch on upper arm, matching color in anterior surface of thigh.	A few individuals with diffuse yellow coloration	A few individuals with diffuse cream or whitish-yellow coloration	A few individuals with diffuse cream or copper coloration	Flash marks absent	Small orange flash mark present in axilla in some.	Smaller blotches present posterior region of axilla, pigmented like those of inguinal region.	Flash marks absent.
Ventrolateral stripe	Present but poorly defined in some.	Present but indistinct in some, extending posteriorly from labial stripe, reaching inguinal region.	Some with ventrolateral stripe.	Present, merging with upper labial stripe in region of axilla in some.	Present but poorly defined and broken.	Labial stripe continues posteriorly as a wide ventrolateral stripe located at region of contact between flank color and belly color. Ventrolateral stripe is distinctly pigmented with white and easily distinguished from yellow belly color.	Only one individual with hint of a ventrolateral stripe.	Ventrolateral stripe present in some. Labial stripe continuing posteriorly as a wide ventrolateral stripe in some, in others ventrolateral stripe discontinuous and broken into blotches.
Paracloacal mark	Similar in yellow color to groin area; smaller and more elongate in Ladrilleros, Pianguita, and La Barra samples.	Elongate and diffuse yellow-green paracloacal mark present in some.	Small and elongate paracloacal mark present on posterior thigh surface.	White paracloacal mark on posterior thigh showing variation corresponding to that white blotch in concealed surface of groin.	La Perla: Absent. Río Palenque and Valle Hermoso: Present on posterior thigh in some; elongate, whitish to gray. Mindo and Otongachi: Paracloacal mark dark orange and more elongate than in other populations.	An indistinct paracloacal mark is present in some; pale orange.	Elongate paracloacal marks present, similar in color to inguinal blotches.	Paracloacal mark variably present on posterior thigh surface and proximal part of concealed surface of shank.
Flash marks	None. In contrast, flash marks of E. anthonyi, E. machalilla, and E. tricolor are situated more anteriorly in groin area, at confluence of thigh and flanks.	Absent	Absent	Absent	Absent	Rio Ayampe: Present (see description above); 5 de Agosto and Jouneche: Absent.	Similar flash marks on concealed surface of shank. Marks more diffuse and duller in some Chazo Juan/Guanujo frogs. Very small red mark present in concealed surface of ankle in some San José de Tambo frogs.	Presence/absence, size, and shape of flash marks varying greatly both within and among populations; flash mark divided into two in some. Some individuals in each population lacking mark; mark divided into two parts in some. Size and extent of flash marks greater in E. tricolor than in E. anthonyi.
